# Molecular basis of Cyclin B1-CDK1 recruitment by MAD1

**DOI:** 10.64898/2026.11.01.762963

**Authors:** Mihkel Örd, Natalia de Martin Garrido, Matthew J. Winters, Mythili S. Subbanna, Johanna Kliche, Caroline Benz, Sophie L. Williams, Ylva Ivarsson, Basil J. Greber, Peter M. Pryciak, Norman E. Davey

**Affiliations:** University of Cambridge, CRUK Cambridge Institute, Cambridge, UK; The Institute of Cancer Research, Chester Beatty Laboratories, 237 Fulham Road, London, SW3 6JB, UK; Institute of Bioengineering, University of Tartu, Nooruse 1, 50411 Tartu, Estonia; Department of Biochemistry and Molecular Biotechnology, University of Massachusetts Chan Medical School, Worcester, MA 01605, USA; Department of Chemistry for Life Sciences, Uppsala University, Husargatan 3, 751 23 Uppsala, Sweden; Science for Life Laboratory, Uppsala University, Uppsala, Sweden; Department of Cell and Molecular Biology, St. Jude Children’s Research Hospital, Memphis, TN, USA

**Author notes:** correspondance: Peter M. Pryciak, Norman E. Davey. equal contribution (Natalia de Martin Garrido, Matthew J. Winters).

## Abstract

The interaction between Cyclin B1-CDK1 and MAD1 recruits kinase activity to the nuclear pore complex and kinetochore corona to sustain spindle assembly checkpoint (SAC) signaling. Here, we characterize a short linear motif (SLiM) within MAD1 that mediates its interaction with Cyclin B1. This SLiM peptide is specific for B-type cyclins and lacks the canonical “RxL” cyclin-binding consensus sequence, suggesting a distinct mode of cyclin recognition. Using a combination of deep mutational scanning, structural analysis by cryogenic electron microscopy, and binding affinity measurements, we define the molecular basis of the Cyclin B1-MAD1 interaction. These approaches reveal that a short MAD1 peptide binds as an α-helix to the RxL-binding hydrophobic patch of Cyclin B1. The interaction employs hydrophobic contacts that overlap with those used by canonical RxL motifs, but is distinguished by additional contacts and sequence features that confer preferential recognition by B-type cyclins while excluding other cyclin types. We also show that the MAD1 motif is sufficient to confer B-type cyclin-specific substrate phosphorylation in mitotic cells. Together, these findings reveal a non-canonical, B-type cyclin-specific helical binding mode that ensures selective Cyclin B1-CDK1 recruitment at two critical stages of SAC signaling, and suggest potential strategies for selective therapeutic targeting of this interaction.
