## Supplementary table for "Molecular basis of Cyclin B1-CDK1 recruitment by MAD1": Table_S2_20261021.xlsx

### Sheet: Legend
Table S3. High-throughput SIMBA scores of human peptides matching the MAD1 consensus sequence.
Column	Description
pep_ID	unique numerical identifier for each peptide
peptide	sequence of peptide
protein	parent protein name
Design_Category	category of experimental analysis
notes_re_parent_source_match	information about parent peptide or regular expression used for SLiMSearch
CyclinX_SIMBA_score	SIMBA scores (Cln2-subtracted) for the indicated cyclin
CyclinX_pearson	combined p-value obtained with Pearson's method using p-values from two t-tests: cyclin bait against unfused Cln2, and cyclin bait against no bait ("none")

### Sheet: Table_S2_MAD1_SLiMSearch_&_RxLs
pep_ID	peptide	protein	Design_Category	notes_re_parent_source_match	CyclinA1_SIMBA_score	CyclinA2_SIMBA_score	CyclinB1_SIMBA_score	CyclinB2_SIMBA_score	CyclinB3_SIMBA_score	CyclinD1_SIMBA_score	CyclinD2_SIMBA_score	CyclinD3_SIMBA_score	CyclinE1_SIMBA_score	CyclinE2_SIMBA_score	CyclinF_SIMBA_score	none_SIMBA_score	CyclinD1_Pearson	CyclinD2_Pearson	CyclinD3_Pearson	CyclinE1_Pearson	CyclinE2_Pearson	CyclinA1_Pearson	CyclinA2_Pearson	CyclinB1_Pearson	CyclinB2_Pearson	CyclinB3_Pearson	CyclinF_Pearson	none_Pearson
903	GSPLAKAFTSTGL	AKAP12	Control	Control: AKAP12 Mutant RxL	-0.311592	-0.00652356	-0.403944	-0.579332	-0.0926153	0.187127	-0.083269	-0.194294	0.0672048	-0.205268	-0.351843	-0.750235	0.013853	0.0110455	0.00381284	0.255182	0.000128908	0.000436282	0.132929	1.5837e-06	0.000755072	0.063594	0.00258252	1
2851	PSVRAQAFVTVVK	ANKRD17	Control	Control: ANKRD17 Mutant RxL	0.0957657	0.465843	0.13623	0.126041	0.145221	-0.0873053	-0.300726	-0.0494367	0.095554	0.28295	0.111115	0.2439	0.348004	0.5182	0.170113	0.375399	0.905067	0.815287	0.676244	0.570037	0.622832	0.417349	0.766099	1
3336	SSLRAKAFLDGNG	BORA	Control	Control: BORA Mutant RxL	0.0351963	-0.011269	0.155801	-0.154826	-0.0758495	-0.0612864	-0.131236	-0.0997806	0.0247681	-0.0297361	-0.192047	-0.185005	0.104384	0.142426	0.171082	0.657824	0.323472	0.542838	0.220394	0.102655	0.305454	0.0801439	0.429035	1
294	CKKRAAADFLSRL	BRCA2	Control	Control: BRCA2 Mutant RxL	-0.0383608	1.13534	0.397001	0.410917	0.180878	0.442386	0.0743038	0.530232	0.529835	1.22047	1.49282	1.61995	0.020804	0.343799	0.0374287	0.000454699	0.123967	0.468285	0.00367654	0.0246004	0.0152359	0.0539511	0.0326524	1
2817	PSIKANALNEFDR	BRCA2	Control	Control: BRCA2 Mutant RxL	0.0629865	0.0845065	-0.000153962	0.275683	0.13949	0.318501	0.193395	0.276801	0.103069	0.235503	-0.29559	-0.0591216	0.88346	0.75209	0.927584	0.366533	0.907283	0.975705	0.745104	0.517533	0.230101	0.6939	0.0149618	1
422	EKVKARADLDIDG	CCP110	Control	Control: CCP110 Mutant RxL	0.121325	0.00430049	-0.0205134	-0.303802	0.0520489	0.0852763	-0.028892	0.254591	0.091669	0.164219	-0.0457677	-0.185474	0.725915	0.963472	0.121083	0.791968	0.180406	0.480811	0.697454	0.821864	0.0735734	0.661844	0.396578	1
2493	PPHRAAAAFACSP	CDC25A	Control	Control: CDC25A Mutant RxL	0.110988	0.145837	0.0656217	-0.0482999	0.281426	0.241254	0.0291508	0.102506	0.0485175	-0.0316445	-0.19663	-0.0500416	0.778815	0.508397	0.846392	0.361162	0.800566	0.365227	0.560325	0.333972	0.394873	0.386261	0.451635	1
3407	TLKGARAVFDNQL	CDC6	Control	Control: CDC6 Mutant RxL	-0.380783	-0.562758	-0.238079	-0.598393	-0.390772	-0.15054	-0.30339	-0.0968733	-0.244205	-0.335219	-0.525245	-0.564946	0.0054817	0.00547963	0.00645539	0.00526078	0.0215134	0.0190333	0.238534	0.0112561	0.103322	0.00740399	0.787647	1
3048	SKACARAFGPVDS	CDKN1A	Control	Control: CDKN1A Mutant RxL	-0.061818	-0.242998	-0.141393	-0.0143158	0.0113206	-0.216116	-0.287517	0.211442	-0.12442	-0.0114776	0.600612	-0.111043	0.119979	0.444279	0.268829	0.156595	0.618835	0.400321	0.17466	0.785678	0.808616	0.77587	0.0751872	1
2762	PSACANAFGPVDH	CDKN1B	Control	Control: CDKN1B Mutant RxL	-0.202492	-0.248124	-0.141564	0.0871472	-0.0244258	-0.189655	0.0577137	0.0576497	-0.191243	-0.241607	-0.155901	-0.379486	0.0161909	0.851315	0.187915	0.0914802	0.196075	0.0222634	0.0617379	0.0305627	0.219021	0.0763388	0.0519558	1
3426	TSACASAFGPVDH	CDKN1C	Control	Control: CDKN1C Mutant RxL	0.00965907	-0.400829	-0.177806	-0.0222467	0.0406986	0.133749	-0.143027	-0.246434	-0.378686	0.192203	-0.3462	-0.575768	0.176931	0.0223405	0.00165767	0.0146125	0.192673	0.0252876	0.083822	0.00560255	0.0276045	0.0331974	0.00244101	1
2473	PPARARARLSVDE	CDT1	Control	Control: CDT1 Mutant RxL	0.289771	0.0052005	0.237658	0.424829	-0.111378	-0.196327	0.0727358	0.167708	-0.0804491	0.332399	0.544372	0.134415	0.760185	0.874992	0.941309	0.493029	0.0200523	0.171939	0.81798	0.0960626	0.505906	0.429821	0.0375286	1
3681	VKTKARANFDDKV	CENPC	Control	Control: CENPC Mutant RxL	-0.121629	0.564678	0.341598	0.339025	0.166878	0.0306653	0.19679	0.184905	-0.0583293	0.227546	0.0277188	1.25506	0.275851	0.00966439	0.0262503	0.175851	0.0720186	0.0616917	0.00642644	0.024062	0.0242983	0.159133	0.624046	1
3315	SRIRAEAFIEEIQ	CUX1	Control	Control: CUX1 Mutant RxL	0.360948	-0.350879	0.228462	0.0422278	-0.096424	0.323758	0.249139	0.0109863	0.109073	-0.216972	0.00647964	-0.481604	0.633229	0.158347	0.0320852	0.184299	0.0783812	0.56109	0.0228683	0.552393	0.0609835	0.0228331	0.0718793	1
1362	KKVKARAFETREL	E1	Control	Control: E1 Mutant RxL	-0.36967	0.245634	-0.0169734	0.353656	-0.0844906	-0.178954	-0.12994	-0.0933273	-0.0186251	0.367582	0.0270876	0.375101	0.0300716	0.0163266	0.00405578	0.292574	0.74022	0.0325834	0.4881	0.00327165	0.318491	0.00462855	0.0455654	1
1345	KKAKARAFTISDS	E1	Control	Control: E1 Mutant RxL	-0.20262	0.0168475	0.0238769	0.091859	-0.361179	-0.22602	-0.543177	-0.223514	-0.0336861	-0.0364546	0.251957	0.527721	0.00454985	0.000206426	0.00271193	0.00694982	0.0183002	0.112708	0.0890764	0.0331573	0.0361414	0.000880235	0.0968211	1
2556	PPVKARADLETDH	E2F1	Control	Control: E2F1 Mutant RxL	-0.0260435	0.0029365	0.101743	0.0242675	-0.164763	-0.0303083	0.0236258	-0.078133	-0.159748	0.0616852	-0.207226	-0.468225	0.283745	0.424476	0.21054	0.0341287	0.31041	0.98793	0.695309	0.12354	0.482453	0.00728163	0.0270811	1
1701	LPAKAKADLEGIG	E2F2	Control	Control: E2F2 Mutant RxL	0.512078	0.168962	0.208331	0.523876	0.603146	0.298024	0.265605	0.301873	-0.00848068	0.693281	0.56406	0.333158	0.0841186	0.298977	0.164379	0.259324	0.244223	0.691306	0.30782	0.315598	0.154575	0.275821	0.173053	1
2463	PPAKARAELGESG	E2F3	Control	Control: E2F3 Mutant RxL	0.0135958	0.463685	0.0610914	0.131432	-0.0659687	0.231751	0.200766	0.112326	0.0637588	-0.0594141	0.267386	-0.0615935	0.026542	0.0510643	0.879804	0.122853	0.941055	0.547428	0.00204955	0.789041	0.0163292	0.780928	0.0895042	1
3324	SSAQARAEIPSGG	E2f7	Control	Control: E2F7 Mutant RxL	-0.155972	-0.533494	-0.0046272	-0.0961107	-0.089049	0.0469319	0.0439217	-0.0611671	0.0847967	-0.188573	-0.37812	-0.17498	0.574099	0.228347	0.921867	0.951119	0.819916	0.849115	0.128258	0.897437	0.792147	0.55773	0.0625677	1
531	FVPQAKAEVSTED	E2F8	Control	Control: E2F8 Mutant RxL	0.0192806	-0.639751	0.0268366	-0.257584	-0.383528	-0.205996	-0.00459089	-0.397768	-0.579801	-0.465417	-0.153709	-0.712674	0.751766	0.00771808	0.258833	0.506124	0.938391	0.0445126	0.110202	0.203833	0.851019	0.268819	0.201271	1
2862	PTARAAAAHDLDT	E4	Control	Control: E4 Mutant RxL	0.101129	-0.117729	0.0832621	-0.0884633	0.125464	-0.0221808	0.141576	0.206592	-0.0439654	0.11511	-0.285843	-0.069696	0.358097	0.0362749	0.0191912	0.677645	0.864342	0.0134932	0.785371	0.0569963	0.812041	0.0265691	0.0606185	1
2890	QDYEARALRQIVI	FZR1	Control	Control: FZR1 Mutant RxL	0.38884	0.204006	0.533807	0.16799	0.100128	0.142946	0.0628164	0.283099	0.173559	0.372961	0.63004	0.309246	0.586989	0.583237	0.533128	0.517386	0.076483	0.0517848	0.207442	0.0552869	0.240123	0.510237	0.00350638	1
3265	SLSKAKAELEVET	HIRA	Control	Control: HIRA Mutant RxL	0.0859222	-0.232866	-0.0115246	-0.312964	0.25418	0.699628	0.261453	0.0455455	0.140623	-0.00729315	-0.261251	-0.604135	1.10414e-05	0.000942214	0.664701	0.0642372	0.159105	0.0416091	0.307317	0.423095	0.100508	0.113264	0.770758	1
1942	MPVKASAKLDGLL	ITGB3BP	Control	Control: ITGB3BP Mutant RxL	-0.0212715	-0.00306161	0.25505	0.566235	-0.228226	-0.0841121	0.0458129	0.131751	0.0295727	0.0942929	-0.0346148	0.512868	0.209384	0.439025	0.398715	0.847859	0.319935	0.275402	0.774023	0.0317394	0.987793	0.00741273	0.354521	1
3960	YKVKARAVFGADD	M97	Control	Control: M97 Mutant RxL	0.165148	0.391595	0.27326	0.107004	-0.0353545	0.0289502	0.0657645	0.0617944	0.111916	0.428761	0.254709	0.735231	0.0570436	0.447593	0.178529	0.102989	0.191631	0.555401	0.0101605	0.277458	0.194132	0.439215	0.0221826	1
1988	PCHRAVACFDSTT	NPAT	Control	Control: NPAT Mutant RxL	-0.0505244	0.172266	0.131583	-0.158632	-0.0603274	-0.166364	-0.0249859	0.00161536	-0.0427521	0.0203634	0.167276	0.114283	0.142215	0.948218	0.837669	0.966334	0.695789	0.520591	0.502898	0.47659	0.732475	0.366563	0.0661448	1
2748	PRARARAELGNLG	ORC1	Control	Control: ORC1 Mutant RxL	0.51817	0.626373	0.429313	0.297977	0.268442	0.0367754	0.158998	0.288418	0.243372	0.198084	0.350643	0.758483	0.0808981	0.00700857	0.000562133	0.000752145	0.000787142	0.190532	0.624192	0.000100147	0.00424772	0.0902907	0.00219209	1
3032	SFEPANALSLFED	PKMYT1	Control	Control: PKMYT1 Mutant RxL	-0.273683	-0.783244	-0.395419	-0.956053	-0.181528	0.874419	0.112902	-0.241618	-0.00528804	-0.358525	-0.80425	-2.39946	3.81713e-09	0.0436329	0.0130465	0.120143	0.0279429	0.533432	2.52314e-08	0.00564267	4.64678e-06	0.93843	5.39891e-09	1
3726	VSAVAKADFSDTM	PKN2	Control	Control: PKN2 Mutant RxL	0.329881	-0.129003	-0.0245466	0.0987039	-0.259408	-0.122781	-0.0654469	-0.0463398	-0.0304949	-0.0672709	-0.171175	-0.567063	0.958742	0.787981	0.122533	0.686304	0.999765	0.188024	0.961344	0.581163	0.628266	0.372442	0.465808	1
3654	VAPRAVAFADEAL	PPP1R3F	Control	Control: PPP1R3F Mutant RxL	-0.0483611	-0.292431	-0.1375	-0.216433	-0.226349	-0.289682	-0.104555	-0.344821	-0.376164	-0.315336	-0.490906	-0.290608	0.12157	0.918048	0.103031	0.0329679	0.0380329	0.263221	0.61799	0.419251	0.0779946	0.586315	0.00433764	1
2228	PKPLAKARFDIEG	RB1	Control	Control: RB1 Mutant RxL	-0.0904226	0.359438	-0.0260932	0.189867	0.081329	-0.100862	-0.233304	0.0382438	-0.0519855	0.0470152	0.0565298	0.438014	0.0565459	0.0474567	0.113476	0.11713	0.231406	0.128288	0.218699	0.152884	0.0531602	0.761171	0.0560819	1
836	GSAKARAFGEDPP	RBL1	Control	Control: RBL1 Mutant RxL	-0.0945805	-0.19642	-0.281535	-0.156905	0.0662354	0.0801276	-0.148653	-0.0915299	-0.165193	-0.0669358	-0.0592266	-0.27273	0.0227386	0.944419	0.500099	0.865488	0.967161	0.386171	0.755999	0.697526	0.504842	0.0098344	0.944223	1
3354	STTRARAFVENDS	RBL2	Control	Control: RBL2 Mutant RxL	-0.0527655	-0.35246	-0.204081	0.107381	-0.242759	-0.211391	-0.16796	-0.121626	-0.325223	-0.129834	-0.32815	-0.200102	0.527299	0.518834	0.547942	0.148598	0.750818	0.425435	0.185619	0.565346	0.293948	0.466503	0.0183077	1
3286	SNARASANFGGST	SCAPER	Control	Control: SCAPER Mutant RxL	-0.0383686	0.159312	0.207047	-0.0312002	-0.0383999	-0.010337	0.0225122	0.0175078	-0.152681	0.152755	0.0916857	-0.0892438	0.619443	0.435088	0.472845	0.138591	0.256138	0.525374	0.192837	0.181045	0.588896	0.48511	0.193006	1
64	ARYKAKALINDFG	SLBP	Control	Control: SLBP Mutant RxL	-0.0891552	0.702537	0.260563	0.302528	0.0731888	-0.0596309	-0.000357874	0.504503	0.0996833	0.218339	0.632902	0.859989	0.421206	0.127934	0.00440894	0.0119402	0.00248396	0.125077	0.0117156	0.00322849	0.00873253	0.321869	0.0120017	1
3384	TKVRANAFNQELL	TICRR	Control	Control: TICRR Mutant RxL	0.00758293	0.5052	0.107488	0.242796	0.146205	0.0217879	0.29223	-0.269305	0.203656	0.173698	0.242616	0.119736	0.823641	0.127062	0.051483	0.245962	0.855429	0.633752	0.123249	0.890009	0.178227	0.984674	0.0333535	1
3451	TSRHAKAMFKTEG	TP53	Control	Control: TP53 Mutant RxL	-0.0873049	0.164753	-0.114547	-0.052777	-0.208067	-0.229434	-0.368912	-0.262318	-0.221254	0.0726933	0.245399	0.187656	0.393744	0.0378057	0.849843	0.341262	0.192811	0.257227	0.535568	0.669292	0.28926	0.352618	0.828928	1
302	CKVKAKAFGSENI	U69	Control	Control: U69 Mutant RxL	0.10072	0.322044	0.12616	0.596829	0.0223139	0.185022	0.192505	0.205908	0.586534	0.407784	0.315948	0.664727	0.456957	0.0863438	0.8516	0.379332	0.218851	0.469273	0.26598	0.801121	0.46141	0.413729	0.300196	1
1166	KGVKAKAFAEDSS	U69	Control	Control: U69 Mutant RxL	-0.165333	0.482711	-0.0932097	0.239009	0.0100737	-0.0819771	0.00929588	0.261588	0.092151	0.135428	0.10981	0.382181	0.099022	0.0216278	0.886949	0.130243	0.108452	0.0115023	0.515889	0.0225728	0.951402	0.0667388	0.15542	1
2011	PGASARAFGSSAD	UL32	Control	Control: UL32 Mutant RxL	-0.0644681	0.223219	0.0899866	0.0506573	0.0661844	-0.0809336	0.0777987	0.290148	0.299166	0.0656337	0.197696	0.360214	0.00126009	0.0285137	0.0170543	0.0527652	0.651062	0.00920485	0.012793	0.0903018	0.83025	0.202918	0.00795366	1
3477	TSVRAAAFTGGSD	UL97	Control	Control: UL97 Mutant RxL	0.10218	-0.0919752	-0.0555809	-0.215548	-0.209739	-0.0961044	0.102592	-0.0508624	-0.0644699	-0.180728	-0.124835	-0.709312	0.871269	0.0118978	0.486734	0.190455	0.0305691	0.222377	0.13127	0.258382	0.0150623	0.110624	0.408576	1
1036	HKTFAKARLFDTP	WEE1	Control	Control: WEE1 Mutant RxL	-0.245917	0.441175	-0.00311791	0.250494	0.103549	0.0310359	-0.102203	-0.085365	0.0959986	0.396941	0.695579	0.538177	0.11524	0.0253567	0.714241	0.251433	0.182987	0.392532	0.472339	0.536408	0.0568387	0.252671	0.446898	1
3679	VKQLGPPFEHASN	LAM5	Control	Control: Lam5 WT LP	-0.947466	-1.44602	-1.40097	-2.9363	-0.222798	0.536105	-1.08446	-1.16954	0.180176	-1.17802	-1.27678	-4.07758	0.000476046	1.93848e-05	6.34812e-07	0.074665	6.15261e-07	0.00035936	3.75727e-11	5.38036e-11	1.29542e-05	0.177198	2.37149e-10	1
3917	VVSLDDPIQFTRV	STE20	Control	Control: Ste20 WT LP	-1.18838	-1.62283	-1.41917	-2.68179	-0.0787771	0.0697629	-1.17499	-1.2656	0.0326651	-0.994549	-1.49297	-4.32246	0.00577937	0.000152655	3.08619e-05	0.0297378	0.000123622	0.00103447	1.61962e-12	5.03047e-08	2.09271e-12	0.633198	1.09076e-10	1
4142	YSPLLPPFGLSYT	STE5	Control	Control: Ste5 WT LP	-1.16548	-1.28193	-1.46977	-3.32887	0.304544	0.805995	-0.837013	-1.40105	0.816739	-0.986336	-0.950532	-4.57414	0.00579316	0.000473324	0.000171615	1.77512e-05	0.00659437	5.89548e-05	5.60398e-09	2.56764e-10	4.99163e-08	0.0719206	1.04901e-06	1
3678	VKQAGPAFEHASN	LAM5	Control	Control: Lam5 Mutant LP	0.16406	0.13457	0.258803	0.180103	0.274306	-0.114553	0.0855222	0.327261	0.0910115	0.22021	-0.207663	-0.1056	0.358262	0.300601	0.00223035	0.966585	0.102757	0.0520477	0.693803	0.00428449	0.0769046	0.00406912	0.268565	1
3916	VVSADDAIQFTRV	STE20	Control	Control: Ste20 Mutant LP	-0.30754	-0.407008	-0.222604	-0.0938543	-0.125304	0.0630349	-0.0352486	-0.325576	-0.322945	-0.233984	-0.514731	-0.967413	0.203311	0.213944	0.0132108	0.0800124	0.0203302	0.541409	0.00277714	0.0011849	0.245287	0.0700646	0.00185667	1
4141	YSPALPAFGLSYT	STE5	Control	Control: Ste5 Mutant LP	-0.430986	-0.223148	-0.298527	-0.341719	-0.157916	0.162382	-0.278664	-0.169258	-0.0691557	-0.0362037	-0.124626	-0.591501	0.170011	0.0016266	0.00802043	0.051307	0.022512	0.0257897	0.00358767	0.00123363	0.0894183	0.00848913	0.0228344	1
3262	SLQMQYQQSMQLEE	MAD1L1	SLiMSearch loose MAD1	[^KRL]L[HNQ][^P][^P][FWY][^PG][^PG][HKRDENQSCMAL][MILF][^P][^P][^RKWGP][^RK]	-0.216196	-0.278299	4.92443	1.38009	-0.218358	0.118434	-0.0253315	-0.173154	0.0337752	-0.178702	-0.342476	-0.851356	0.000501761	0.790168	0.193223	0.464871	0.0108356	0.941659	0.0174713	3.26992e-20	4.12834e-14	0.689736	0.000813513	1
48	ALQMNYLENITQLI	ABCA12	SLiMSearch loose MAD1	[^KRL]L[HNQ][^P][^P][FWY][^PG][^PG][HKRDENQSCMAL][MILF][^P][^P][^RKWGP][^RK]	0.0761709	0.612665	0.877343	0.226697	0.415203	0.0493057	0.0269279	0.133862	0.460458	0.206812	0.134198	0.183604	0.485671	0.87157	0.789302	0.00106469	0.765598	0.672604	0.00546237	6.06054e-07	0.17078	0.0174447	0.956971	1
43	ALNASYQAALAESS	FOXP4	SLiMSearch loose MAD1	[^KRL]L[HNQ][^P][^P][FWY][^PG][^PG][HKRDENQSCMAL][MILF][^P][^P][^RKWGP][^RK]	-0.112008	0.0276304	0.78823	-0.135173	-0.299557	-0.210552	-0.295002	-0.416397	-0.298164	-0.145414	-0.752472	-0.498317	0.0643332	0.0876963	0.0573992	0.0507289	0.298777	0.421678	0.994039	0.000136224	0.23177	0.0493223	0.256587	1
519	FLHSAYATLLMKQA	FAM168A	SLiMSearch loose MAD1	[^KRL]L[HNQ][^P][^P][FWY][^PG][^PG][HKRDENQSCMAL][MILF][^P][^P][^RKWGP][^RK]	-0.186295	1.26152	0.682064	0.211539	0.448404	0.577165	-0.13209	-0.402375	0.85156	1.24884	1.51232	1.51943	4.4051e-06	0.449126	0.487648	0.451351	0.0108764	0.468041	0.102919	0.0150748	0.121534	0.059128	0.849092	1
1046	HLQSLFNQSMCILN	WDR36	SLiMSearch loose MAD1	[^KRL]L[HNQ][^P][^P][FWY][^PG][^PG][HKRDENQSCMAL][MILF][^P][^P][^RKWGP][^RK]	0.0148181	1.10726	0.609321	0.161423	0.319759	0.194889	-0.147127	0.051462	0.215992	0.278202	1.17637	0.407326	0.178962	0.405895	0.471238	0.279283	0.821185	0.316372	4.75711e-05	0.374978	0.555224	0.878381	4.00192e-05	1
2260	PLNEGFLSRISGLL	SYT17	SLiMSearch loose MAD1	[^KRL]L[HNQ][^P][^P][FWY][^PG][^PG][HKRDENQSCMAL][MILF][^P][^P][^RKWGP][^RK]	0.491092	1.69882	0.608108	0.139446	0.68792	0.684415	0.225997	0.232084	1.17225	0.945559	1.19277	1.36854	0.0471852	0.448638	0.0513599	0.761183	0.559339	0.0885466	0.00267744	0.176718	0.101802	0.0091406	0.189713	1
2919	QLQQLYAAQLAAMQ	SOX5	SLiMSearch loose MAD1	[^KRL]L[HNQ][^P][^P][FWY][^PG][^PG][HKRDENQSCMAL][MILF][^P][^P][^RKWGP][^RK]	0.308713	0.226638	0.592693	0.737225	0.257812	0.281019	0.303126	0.0986319	0.377855	0.245352	0.360845	0.425099	0.166204	0.150093	0.308384	0.192806	0.12166	0.646197	0.0942683	0.307766	0.713853	0.11256	0.240927	1
354	DLQENYIEALNKLV	CEP63	SLiMSearch loose MAD1	[^KRL]L[HNQ][^P][^P][FWY][^PG][^PG][HKRDENQSCMAL][MILF][^P][^P][^RKWGP][^RK]	0.112842	-0.216412	0.578782	-0.31878	-0.0836538	0.762231	0.550135	0.0990018	0.325217	0.138757	-0.199592	-1.31776	1.92537e-07	0.00238372	0.104912	0.00637921	0.142509	0.0231297	0.102429	1.37472e-06	0.0507202	0.720323	0.0667027	1
1087	ILNKLYDTAMDKLE	DLG5	SLiMSearch loose MAD1	[^KRL]L[HNQ][^P][^P][FWY][^PG][^PG][HKRDENQSCMAL][MILF][^P][^P][^RKWGP][^RK]	-0.0227847	1.43981	0.499143	0.474985	0.461616	0.517393	0.771302	0.414189	0.887487	0.613773	1.00935	1.16352	0.000675018	0.749383	0.000579826	0.810279	0.0102826	0.481947	7.74243e-05	0.00242636	0.0107308	0.00624175	0.0760235	1
2261	PLQMLWWQQMYAHQ	HERPUD2	SLiMSearch loose MAD1	[^KRL]L[HNQ][^P][^P][FWY][^PG][^PG][HKRDENQSCMAL][MILF][^P][^P][^RKWGP][^RK]	0.138615	1.20111	0.485542	0.283453	0.461006	0.424422	0.212272	0.512257	0.842551	0.748317	1.36315	1.12565	0.139558	0.116962	0.00668698	0.00121776	0.00283978	0.219903	0.0380261	0.00101244	0.713875	0.00269722	0.110391	1
1045	HLQEEYDSSLKEME	DYDC2	SLiMSearch loose MAD1	[^KRL]L[HNQ][^P][^P][FWY][^PG][^PG][HKRDENQSCMAL][MILF][^P][^P][^RKWGP][^RK]	0.397862	-0.19427	0.381575	0.37466	-0.0826952	0.514695	0.145198	0.109439	0.263236	0.190902	-0.0681018	-1.05322	0.00112366	0.311522	0.415965	0.205115	0.844691	0.0718529	0.0282642	0.00145334	0.0262719	0.109999	0.0339254	1
356	DLQRKFEKNLTLLA	STOX2	SLiMSearch loose MAD1	[^KRL]L[HNQ][^P][^P][FWY][^PG][^PG][HKRDENQSCMAL][MILF][^P][^P][^RKWGP][^RK]	0.0278069	0.0330699	0.349111	-0.0691672	-0.101922	0.610149	-0.109658	0.138808	0.124865	-0.138427	-0.123105	-0.232021	0.225923	0.0929486	0.891826	0.889684	0.326204	0.905253	0.210811	0.781937	0.391131	0.173533	0.405354	1
2920	QLQQQFRERMEKQQ	RAD52	SLiMSearch loose MAD1	[^KRL]L[HNQ][^P][^P][FWY][^PG][^PG][HKRDENQSCMAL][MILF][^P][^P][^RKWGP][^RK]	-0.154943	0.0921391	0.309591	0.0263271	-0.251422	0.296111	-0.27615	-0.0600007	-0.0683191	-0.396885	-0.230454	-0.644284	0.968387	0.00265383	0.0147882	0.00657932	0.0452668	0.00206752	0.0500102	0.297539	0.0612453	0.00137948	0.00484405	1
474	ELQLQYQASMDEQG	CCDC136	SLiMSearch loose MAD1	[^KRL]L[HNQ][^P][^P][FWY][^PG][^PG][HKRDENQSCMAL][MILF][^P][^P][^RKWGP][^RK]	-0.0779178	-0.612865	0.290375	-0.589625	-0.167371	0.304962	-0.0330227	-0.455594	0.120312	-0.169974	-0.655811	-1.518	0.017009	0.0634785	0.000220105	0.30361	0.0657648	0.555807	9.80562e-07	0.000707049	0.000623542	0.29493	3.07586e-05	1
46	ALQKKYSEELKSSQ	WTAP	SLiMSearch loose MAD1	[^KRL]L[HNQ][^P][^P][FWY][^PG][^PG][HKRDENQSCMAL][MILF][^P][^P][^RKWGP][^RK]	0.521988	0.266656	0.266176	1.13139	0.265516	0.272463	0.361403	0.338006	0.217639	0.377318	0.306259	0.980453	0.0237217	0.0316504	0.00214832	0.00471193	0.0578307	0.000578021	0.0393182	0.0514283	0.0481728	0.0181919	0.0676231	1
355	DLQQKYSQLFCGLP	FAM205A	SLiMSearch loose MAD1	[^KRL]L[HNQ][^P][^P][FWY][^PG][^PG][HKRDENQSCMAL][MILF][^P][^P][^RKWGP][^RK]	-0.279595	0.034942	0.226651	-0.214002	0.118826	0.204382	-0.104866	-0.20153	-0.222054	0.202087	0.0685567	-0.45324	0.000215478	0.295171	0.089537	0.165477	0.00592901	0.122644	0.408847	0.000362315	0.203576	0.00499856	0.119358	1
2921	QLQVAYHQLFQEYD	IKBKG	SLiMSearch loose MAD1	[^KRL]L[HNQ][^P][^P][FWY][^PG][^PG][HKRDENQSCMAL][MILF][^P][^P][^RKWGP][^RK]	0.0813595	-0.0240123	0.195198	0.409849	-0.0689362	0.154724	-0.156651	-0.153072	0.14884	0.00781907	-0.25242	-0.301153	0.0602568	0.0223466	0.0886724	0.120959	0.0741759	0.0423751	0.352978	0.091674	0.538294	0.835647	0.0510052	1
2257	PLHSSYLNSFFQLQ	ZCCHC24	SLiMSearch loose MAD1	[^KRL]L[HNQ][^P][^P][FWY][^PG][^PG][HKRDENQSCMAL][MILF][^P][^P][^RKWGP][^RK]	-0.202742	0.715719	0.190915	-0.0470161	0.39552	0.252594	-0.0680715	-0.113325	0.384114	0.251531	0.430424	0.698412	0.000265824	0.478117	0.217264	0.00340556	0.0521203	0.0468612	0.212606	0.0153316	0.217373	0.00202817	0.0541347	1
799	GLQRHWRAQLEVQA	CLIP2	SLiMSearch loose MAD1	[^KRL]L[HNQ][^P][^P][FWY][^PG][^PG][HKRDENQSCMAL][MILF][^P][^P][^RKWGP][^RK]	0.255906	0.212894	0.126884	0.27201	0.23079	-0.058169	-0.128807	0.498954	0.295661	0.601045	0.259444	0.830495	0.0314594	0.256997	0.550498	0.151887	0.533805	0.140704	0.135304	0.094818	0.172212	0.10398	0.576385	1
357	DLQTKFARLLAELE	CNGA4	SLiMSearch loose MAD1	[^KRL]L[HNQ][^P][^P][FWY][^PG][^PG][HKRDENQSCMAL][MILF][^P][^P][^RKWGP][^RK]	-0.524539	-0.369521	0.121543	-0.593969	0.560193	2.02379	0.205303	0.294659	1.15845	0.057399	-0.424537	-2.48544	7.11197e-14	0.0668078	0.20111	4.39981e-11	0.525655	0.0215171	0.00151843	0.0717825	5.22154e-07	9.17082e-06	0.00139107	1
2918	QLQGQWEQRLEESS	CDC42BPG	SLiMSearch loose MAD1	[^KRL]L[HNQ][^P][^P][FWY][^PG][^PG][HKRDENQSCMAL][MILF][^P][^P][^RKWGP][^RK]	0.114985	-0.561044	0.107015	-0.283394	0.0299251	0.302402	-0.180727	-0.254487	-0.337237	0.13362	-0.16305	-1.12654	6.89339e-05	0.709702	0.761394	0.586316	0.558778	0.00307848	0.000667948	0.0218153	0.0618079	0.00667692	0.231192	1
2917	QLQEDYHRLLTKYA	AKNA	SLiMSearch loose MAD1	[^KRL]L[HNQ][^P][^P][FWY][^PG][^PG][HKRDENQSCMAL][MILF][^P][^P][^RKWGP][^RK]	0.516002	0.179335	0.0973293	0.322282	0.246291	0.160887	0.279183	-0.0860852	0.455124	0.216741	0.0603088	-0.519599	0.000437088	0.035499	0.822855	4.40533e-06	0.0650429	8.96344e-09	0.509721	0.115369	0.000295962	0.000432959	0.121649	1
521	FLNNQYAHKLKLLE	CEP135	SLiMSearch loose MAD1	[^KRL]L[HNQ][^P][^P][FWY][^PG][^PG][HKRDENQSCMAL][MILF][^P][^P][^RKWGP][^RK]	0.0958736	0.466282	0.080665	0.10582	-0.00896277	-0.220457	-0.178	0.215337	0.0454787	0.22146	0.128533	0.45922	0.505861	0.220174	0.0394506	0.0401113	0.329753	0.550595	0.70187	0.0388282	0.481086	0.681976	0.240482	1
1086	ILNEEYETKFKNQE	GOLGA4	SLiMSearch loose MAD1	[^KRL]L[HNQ][^P][^P][FWY][^PG][^PG][HKRDENQSCMAL][MILF][^P][^P][^RKWGP][^RK]	-0.251104	-0.300494	0.0633026	-0.798363	-0.436093	0.424806	-0.176462	-0.182919	-0.217495	-0.167828	-0.660276	-1.12471	0.00605017	0.2706	0.158727	0.154071	0.0247331	0.125361	0.193352	0.764085	0.00560526	0.369444	0.0100849	1
1938	MLQGEYTYSLGQVY	A1CF	SLiMSearch loose MAD1	[^KRL]L[HNQ][^P][^P][FWY][^PG][^PG][HKRDENQSCMAL][MILF][^P][^P][^RKWGP][^RK]	0.0420414	-0.109802	0.0329241	-0.348291	-0.161378	0.438102	-0.172104	-0.0337775	-0.0344694	-0.204169	-0.465764	-0.297531	0.0117266	0.413975	0.683833	0.398855	0.676029	0.454443	0.919834	0.1781	0.0566824	0.877959	0.150232	1
1970	NLQEEYEELLHYAI	POC5	SLiMSearch loose MAD1	[^KRL]L[HNQ][^P][^P][FWY][^PG][^PG][HKRDENQSCMAL][MILF][^P][^P][^RKWGP][^RK]	-0.233649	-0.567492	-0.0160696	-0.434711	0.476962	0.845009	-0.00905996	-0.374826	0.511031	0.0350158	-0.173779	-2.25407	0.000115938	0.479569	0.0378136	0.0509475	0.318401	0.0190506	9.78462e-05	0.82698	4.97618e-05	0.00717211	0.00500465	1
3261	SLNNDWEKKLHNAV	CEP112	SLiMSearch loose MAD1	[^KRL]L[HNQ][^P][^P][FWY][^PG][^PG][HKRDENQSCMAL][MILF][^P][^P][^RKWGP][^RK]	0.309346	-0.550204	-0.0218519	-0.0151991	0.425802	1.08426	0.280251	0.0908106	-0.181123	0.196784	0.208198	-0.233446	7.19201e-08	0.00725257	0.483552	0.506884	0.284284	0.299347	0.466048	0.580798	0.949838	0.0332966	0.793847	1
47	ALQLEYSYLLTSQL	BRAP	SLiMSearch loose MAD1	[^KRL]L[HNQ][^P][^P][FWY][^PG][^PG][HKRDENQSCMAL][MILF][^P][^P][^RKWGP][^RK]	0.151097	-0.0891334	-0.0271253	0.0505183	0.145126	0.409577	0.293126	-0.0849511	0.394776	0.026878	-0.0990438	-0.737836	3.88837e-08	0.00114344	0.258906	3.66907e-07	0.202421	0.00824836	0.688987	0.563077	0.0393873	0.0192913	0.186036	1
3259	SLHQSWEKRIVFSA	FAM218A	SLiMSearch loose MAD1	[^KRL]L[HNQ][^P][^P][FWY][^PG][^PG][HKRDENQSCMAL][MILF][^P][^P][^RKWGP][^RK]	-0.186535	0.241164	-0.051176	0.164727	-0.0863755	0.0984711	-0.0356055	0.0700215	0.0587308	0.161784	-0.0780273	-0.105031	0.833492	0.397466	0.392068	0.17635	0.126233	0.20018	0.5557	0.399075	0.124945	0.805589	0.804013	1
471	ELQDNFSREMKNID	FAM227A	SLiMSearch loose MAD1	[^KRL]L[HNQ][^P][^P][FWY][^PG][^PG][HKRDENQSCMAL][MILF][^P][^P][^RKWGP][^RK]	0.256361	-0.486859	-0.0646009	-0.391182	0.000640204	0.73352	0.169036	-0.315791	0.199956	0.0489055	-0.0797508	-1.22176	1.55924e-05	0.0935322	0.153565	0.0450527	0.261439	0.137237	0.000111988	0.95331	0.00175136	0.0732333	0.00280348	1
3415	TLQTRFARLLAEYN	CNGA3	SLiMSearch loose MAD1	[^KRL]L[HNQ][^P][^P][FWY][^PG][^PG][HKRDENQSCMAL][MILF][^P][^P][^RKWGP][^RK]	-0.469151	0.154631	-0.125065	-0.623504	0.265674	1.56136	-0.0331571	0.275053	0.581251	0.300956	-0.0626115	-0.207489	5.15599e-22	0.253574	0.0016979	6.76126e-07	0.00423299	0.653	0.154101	0.365628	0.678376	8.74148e-06	0.738929	1
2262	PLQRSYSEHLGYFP	SOHLH2	SLiMSearch loose MAD1	[^KRL]L[HNQ][^P][^P][FWY][^PG][^PG][HKRDENQSCMAL][MILF][^P][^P][^RKWGP][^RK]	-0.266111	-0.333218	-0.135531	-0.269652	-0.103317	-0.20499	-0.0861545	-0.0675611	-0.16566	-0.049054	0.183146	-0.182404	0.101591	0.110992	0.104871	0.88533	0.187135	0.819503	0.625859	0.388744	0.325075	0.0925445	0.202969	1
476	ELQRKWIEELNKQI	CCDC66	SLiMSearch loose MAD1	[^KRL]L[HNQ][^P][^P][FWY][^PG][^PG][HKRDENQSCMAL][MILF][^P][^P][^RKWGP][^RK]	0.0551596	-0.219646	-0.144826	-0.297797	0.0128661	0.307476	-0.0411398	-0.0708266	0.356391	0.0699367	-0.455144	-0.772109	0.011986	0.226192	0.252291	0.00597214	0.38059	0.819952	0.463304	0.400856	0.0207416	0.157588	0.0203473	1
472	ELQKEYEILLQSYE	GOLGB1	SLiMSearch loose MAD1	[^KRL]L[HNQ][^P][^P][FWY][^PG][^PG][HKRDENQSCMAL][MILF][^P][^P][^RKWGP][^RK]	0.0207229	-0.712392	-0.163775	-0.723911	0.0282959	0.50572	-0.534855	-0.714509	-0.263444	-0.435045	-0.609069	-2.49998	0.0185295	0.00802414	0.00642162	0.141307	0.000328219	0.385041	0.000101849	0.0627643	5.04005e-07	0.0298683	1.80749e-06	1
470	ELQDDYEDMMEENL	SLC4A1	SLiMSearch loose MAD1	[^KRL]L[HNQ][^P][^P][FWY][^PG][^PG][HKRDENQSCMAL][MILF][^P][^P][^RKWGP][^RK]	0.297249	-0.506518	-0.169843	-0.538565	-0.078915	0.705712	-0.0379352	-0.402006	0.138587	-0.291547	-0.450911	-2.35837	2.57094e-05	0.3405	0.629853	0.049621	0.163843	0.0313304	0.0707855	0.560901	0.00146603	0.839643	0.00820078	1
312	CLQVDYMSDLLENV	FSIP2	SLiMSearch loose MAD1	[^KRL]L[HNQ][^P][^P][FWY][^PG][^PG][HKRDENQSCMAL][MILF][^P][^P][^RKWGP][^RK]	0.0255199	-0.437804	-0.228452	-0.417654	0.109737	0.158557	-0.209331	-0.30626	0.268452	-0.18862	-0.207804	-1.32341	0.0729689	0.00306295	0.00556677	0.0230271	0.000610181	0.322147	6.27351e-05	0.0550243	8.51313e-07	0.452642	0.000196757	1
2258	PLHWNFKKNIWEQE	SHOC1	SLiMSearch loose MAD1	[^KRL]L[HNQ][^P][^P][FWY][^PG][^PG][HKRDENQSCMAL][MILF][^P][^P][^RKWGP][^RK]	-0.321994	0.0161484	-0.266353	-0.780241	0.086494	0.5191	0.118357	-0.0990771	0.321821	0.0412945	0.290135	-0.0352749	0.00308348	0.468079	0.6964	0.290088	0.767912	0.0761139	0.588602	0.468186	0.0414765	0.741267	0.0677168	1
45	ALQCVYCHELFVEE	ZNF521	SLiMSearch loose MAD1	[^KRL]L[HNQ][^P][^P][FWY][^PG][^PG][HKRDENQSCMAL][MILF][^P][^P][^RKWGP][^RK]	-0.0653427	-0.648525	-0.306925	-0.499424	-0.111866	0.300394	-0.21133	-0.33782	-0.0902737	-0.166727	-0.518767	-1.92066	0.000156824	0.205816	0.161065	0.462647	0.20262	0.481952	3.34994e-07	0.104612	0.00462781	0.310534	0.000335816	1
44	ALQAQFEDAITAHQ	CROCC2	SLiMSearch loose MAD1	[^KRL]L[HNQ][^P][^P][FWY][^PG][^PG][HKRDENQSCMAL][MILF][^P][^P][^RKWGP][^RK]	-0.744592	-0.971649	-0.339052	-1.07485	-0.126194	0.723222	-0.321323	-0.355716	-0.171811	-0.691183	-0.827154	-2.07195	1.11314e-06	0.00585224	0.0103763	0.398166	1.53816e-05	1.04446e-06	7.73687e-06	0.000770403	2.67244e-09	0.570697	8.31108e-09	1
798	GLQLQFAALLLGTL	ERN2	SLiMSearch loose MAD1	[^KRL]L[HNQ][^P][^P][FWY][^PG][^PG][HKRDENQSCMAL][MILF][^P][^P][^RKWGP][^RK]	-0.566686	0.499799	-0.470677	-0.866785	0.556819	0.781228	-0.0930438	-0.101282	0.848737	0.0688946	0.729987	-0.393892	1.59108e-05	0.37469	0.487228	7.30036e-05	0.382545	0.10312	0.031591	0.480114	0.0232123	0.000754545	0.000107657	1
466	ELHRVFQKEMAVDL	SPATA48	SLiMSearch loose MAD1	[^KRL]L[HNQ][^P][^P][FWY][^PG][^PG][HKRDENQSCMAL][MILF][^P][^P][^RKWGP][^RK]	-0.78643	-1.23624	-0.512737	-1.53934	-0.30364	0.919788	-0.0325748	-0.441037	-0.155741	-0.59562	-0.865801	-2.09773	3.39256e-11	0.913786	0.0438609	0.204454	6.8465e-08	6.81112e-08	3.302e-12	0.000116833	1.56652e-06	0.0132108	6.50475e-10	1
311	CLQEDFVYNLQVLE	CCDC57	SLiMSearch loose MAD1	[^KRL]L[HNQ][^P][^P][FWY][^PG][^PG][HKRDENQSCMAL][MILF][^P][^P][^RKWGP][^RK]	-0.374506	-1.20301	-0.58078	-1.30348	0.00242867	1.32525	0.111788	-0.391407	0.444462	-0.556369	-0.85873	-2.88483	2.97855e-07	0.0506681	0.682913	0.0048162	0.0496056	0.0962075	1.81127e-05	0.0558731	3.35146e-07	0.225031	8.56155e-05	1
351	DLHDQFQHQLRCSN	VPS11	SLiMSearch loose MAD1	[^KRL]L[HNQ][^P][^P][FWY][^PG][^PG][HKRDENQSCMAL][MILF][^P][^P][^RKWGP][^RK]	-0.804416	-0.989862	-0.977747	-2.35695	0.163652	1.07571	-0.268205	-0.728129	0.724131	-0.261823	-0.766492	-4.3571	2.97077e-06	0.326175	0.0105918	2.24037e-05	0.224945	0.000667054	1.9452e-07	1.85507e-06	3.74462e-13	0.0848135	7.07444e-06	1
2256	PLHFHFETLLKKTE	KANSL1L	SLiMSearch loose MAD1	[^KRL]L[HNQ][^P][^P][FWY][^PG][^PG][HKRDENQSCMAL][MILF][^P][^P][^RKWGP][^RK]	-1.47384	-0.78592	-1.25649	-1.90993	-0.229899	1.62359	-0.61499	-1.01673	0.351169	-0.962881	-0.746125	-2.20589	1.33854e-07	0.00352411	0.000104972	0.410102	2.26593e-05	1.01721e-05	2.80563e-05	2.0124e-06	0.0532971	0.041286	0.000618857	1
3405	TLHEAYEEAMEEEE	-	Superpeptide	TLHEAYEEAMEEEE	-0.0720122	-0.736971	4.59064	0.510944	-0.310084	0.106442	-0.43265	-0.858027	-0.150393	-0.537465	-0.0622464	-1.92523	0.938905	0.159905	0.0171497	0.347897	0.0251524	0.448886	0.00377757	1.62599e-19	0.00859879	0.11799	0.0675749	1
3406	TLHQLYIMAMWAEE	-	Superpeptide	TLHQLYIMAMWAEE	0.408894	0.942661	6.13163	3.38497	0.294182	0.799718	0.248338	0.360512	0.702231	0.0783115	0.389435	-0.0841272	1.70858e-10	0.000658593	0.00897901	6.72916e-07	0.228352	0.000102538	9.33655e-11	3.94092e-21	1.96369e-16	0.000703319	0.000526613	1
3295	SNQMQNQQSMQLEE	-	MAD1 helix-like Control	SNQMQNQQSMQLEE	0.247491	-0.170084	-0.209737	-0.325703	-0.212748	0.0351019	-0.178358	-0.184389	-0.122047	-0.289345	-0.526413	-1.01783	0.34563	0.167165	0.0286909	0.307084	0.0598534	0.615012	0.108718	0.0615724	0.655353	0.0396713	0.0037048	1
3263	SLQMQYQQSMQLKK	-	MAD1 helix-like Control	SLQMQYQQSMQLKK	0.434932	0.175781	0.593138	0.463914	0.148486	0.240866	0.128727	0.104436	0.518655	0.295724	0.161289	0.418694	0.110247	0.642164	0.684998	0.0783255	0.106371	0.729046	0.723117	0.0201347	0.239868	0.525181	0.492121	1
68	ARYKRKLLINDFG	SLBP	Wildtype	SLBP wildtype RxL	0.261612	0.742361	0.520337	0.677137	0.118601	0.0368277	0.0768834	0.353882	0.422895	0.367533	0.928128	1.17739	0.5156	0.246238	0.00555728	0.00036623	0.00192163	0.002477	2.71866e-05	1.77247e-05	4.37881e-05	0.0445182	0.642781	1
297	CKKRRALDFLSRL	BRCA2	Wildtype	BRCA2 wildtype RxL	0.906385	1.59567	0.788055	0.90872	1.01147	0.967443	-0.143783	0.220829	1.57836	1.08264	2.20631	1.73631	1.21041e-05	0.0168884	0.0275524	0.0685378	0.00152947	0.00494501	0.270796	3.39571e-05	9.55e-05	1.8414e-05	0.000954817	1
305	CKVKRKLFGSENI	U69	Wildtype	U69 wildtype RxL	0.615369	5.35674	0.71009	1.06242	1.20212	0.281068	-0.325608	0.343264	5.53079	3.76973	7.99882	0.980908	0.00158531	0.858531	0.216452	6.35184e-25	6.29074e-15	0.000625448	3.17604e-21	0.0028489	0.461724	0.0798922	9.88882e-23	1
431	EKVKRRLDLDIDG	CCP110	Wildtype	CCP110 wildtype RxL	1.2307	4.90721	1.80281	0.56673	0.634292	0.631335	0.299007	0.105389	3.2674	1.19078	7.20479	0.0988353	9.9987e-05	0.498445	0.70749	1.11805e-24	5.57912e-11	0.00155773	1.68786e-26	1.36481e-13	0.013171	0.00193143	3.87391e-31	1
537	FVPQRKLEVSTED	E2F8	Wildtype	E2F8 wildtype RxL	0.0144976	0.227514	0.099861	-0.625348	0.0231021	0.204012	0.131499	0.240215	0.0652551	0.0188829	0.460555	-0.022229	0.998	0.92825	0.245954	0.968463	0.993724	0.835004	0.125076	0.958449	0.00410323	0.669342	0.0680082	1
855	GSAKRRLFGEDPP	RBL1	Wildtype	RBL1 wildtype RxL	0.946204	6.09565	0.555363	0.0115513	0.855103	2.25167	-0.0650165	0.357227	6.32762	4.67222	7.34499	0.289329	4.42734e-24	0.541839	0.3031	1.13764e-24	2.45509e-23	1.53714e-07	7.33392e-22	0.19619	0.630776	9.7146e-07	4.1312e-27	1
904	GSPLKKLFTSTGL	AKAP12	Wildtype	AKAP12 wildtype RxL	-0.481989	0.993332	-0.0103699	-0.178654	0.471705	0.60422	-0.0608602	0.120217	0.637899	0.679883	0.9852	0.82309	0.635051	0.0351261	0.050364	0.442708	0.522225	0.00165295	0.352305	0.0199736	0.0290298	0.469476	0.518481	1
1040	HKTFRKLRLFDTP	WEE1	Wildtype	WEE1 wildtype RxL	0.642911	1.05135	0.561402	0.507481	0.496604	0.229	-0.125356	0.868054	0.421509	1.04246	1.63913	1.2426	0.00843884	0.366483	0.00425487	0.000151511	0.0180638	0.000780851	0.0390251	0.00060637	0.0027587	0.000143456	0.883708	1
1223	KGVKRKLFAEDSS	U69	Wildtype	U69 wildtype RxL	1.34519	6.37965	2.87351	0.648997	3.21801	1.34101	-0.0313018	-0.0532109	7.40356	6.78189	7.86188	0.778623	1.67103e-08	0.610405	0.627243	8.60482e-26	8.84695e-23	4.13839e-05	1.14386e-22	4.19797e-21	0.110153	4.32027e-23	2.44221e-23	1
1352	KKAKRRLFTISDS	E1	Wildtype	E1 wildtype RxL	0.33628	4.98997	0.16446	0.401804	0.3752	-0.0428772	-0.133678	0.261276	3.34073	1.88164	3.77363	1.20444	0.436755	0.0190077	0.130015	7.27034e-09	0.0887247	0.565971	9.67528e-18	0.613404	0.147506	0.253877	1.44412e-10	1
1368	KKVKRRLFETREL	E1	Wildtype	E1 wildtype RxL	0.658579	5.98951	0.624477	0.557773	0.977852	0.135673	0.0857705	0.358448	5.79395	4.62693	7.28883	1.30516	0.263009	0.536396	0.0647266	1.50831e-27	5.15467e-26	2.68832e-05	1.26654e-25	5.5675e-06	0.000903706	0.0399219	2.06602e-30	1
1705	LPAKRKLDLEGIG	E2F2	Wildtype	E2F2 wildtype RxL	0.803618	4.46151	0.648123	0.241831	1.29079	1.45089	0.785392	0.262089	1.66659	1.5688	6.39405	-0.0330042	8.58026e-13	7.34506e-06	0.141732	3.788e-16	6.03978e-14	1.28585e-06	1.4274e-21	0.000524508	0.245764	1.23236e-10	9.271e-24	1
1949	MPVKRSLKLDGLL	ITGB3BP	Wildtype	ITGB3BP wildtype RxL	0.241185	1.98663	0.116429	0.353558	0.62485	0.0172922	0.274956	-0.101298	0.313954	0.399326	5.84472	1.15626	0.0394599	0.0492843	0.0588861	0.139973	0.229427	0.101675	0.270948	0.0494092	0.513496	0.477902	2.85373e-11	1
1994	PCHRRVLCFDSTT	NPAT	Wildtype	NPAT wildtype RxL	0.466217	1.54276	0.26515	0.580817	0.378685	0.171755	0.201869	0.192294	2.34753	2.57111	5.09559	0.701572	0.0166945	0.213359	0.0161164	1.09655e-14	1.3524e-16	0.24932	2.29084e-07	0.00219852	0.148057	0.00246848	6.36299e-30	1
2017	PGASRRLFGSSAD	UL32	Wildtype	UL32 wildtype RxL	0.258099	3.11607	0.327012	0.320811	0.223198	0.52726	0.19313	0.320434	1.36675	0.774669	4.75861	1.07106	0.000118332	0.00903787	0.0024917	0.678078	0.0123379	0.0152628	9.80579e-09	0.00799145	9.9406e-05	0.00255517	4.74997e-15	1
2229	PKPLKKLRFDIEG	RB1	Wildtype	RB1 wildtype RxL	0.344636	0.979239	0.73568	0.768461	0.356749	0.302565	0.498556	0.451274	0.238635	0.606109	1.17173	0.598933	0.0940257	0.914527	0.0789873	0.198285	0.494964	0.577804	0.0144741	0.255009	0.0265746	0.0635218	3.20282e-05	1
2470	PPAKRRLELGESG	E2F3	Wildtype	E2F3 wildtype RxL	0.994202	5.59841	0.332969	0.332443	0.336672	0.401587	0.322223	0.0169868	1.28138	0.859782	7.75086	0.214153	0.0147976	0.0798767	0.359098	2.215e-11	4.67296e-08	1.22574e-10	5.50685e-22	0.0359842	0.0791556	0.0850272	1.87789e-23	1
2480	PPARRRLRLSVDE	CDT1	Wildtype	CDT1 wildtype RxL	0.712161	5.19419	0.102504	0.691504	0.0837414	-0.162341	0.0671208	0.0920385	0.79187	0.472964	7.93921	0.684418	0.0744647	0.489221	0.0793266	0.897078	0.118042	0.37688	3.13523e-25	0.818498	0.53871	0.976971	4.52397e-22	1
2499	PPHRRRLLFACSP	CDC25A	Wildtype	CDC25A wildtype RxL	-0.116128	2.39525	0.0326917	0.2904	0.12543	-0.239823	-0.147057	-0.360173	1.00461	1.66332	7.6724	1.02698	0.00651385	0.234959	0.017061	0.608381	0.000370125	0.0440237	4.67913e-07	0.0579284	0.187408	0.0303339	1.55482e-21	1
2665	PPVKRRLDLETDH	E2F1	Wildtype	E2F1 wildtype RxL	0.857676	4.89191	1.86662	0.705219	0.344337	0.429743	0.0650564	-0.183429	2.17942	1.53633	6.96096	0.0382835	1.65854e-05	0.676705	0.424557	1.31524e-22	1.39159e-14	1.59398e-09	2.08696e-19	8.24977e-18	1.417e-06	0.00130885	1.12679e-23	1
2750	PRARKRLELGNLG	ORC1	Wildtype	ORC1 wildtype RxL	0.853047	5.76877	0.274733	0.697991	0.337569	0.157847	0.161192	0.15243	0.34	0.347587	4.66949	0.980814	0.447546	0.207036	0.0416064	0.0286102	0.022288	0.062977	6.55372e-26	0.345594	0.0164605	0.00312	2.83366e-27	1
2765	PSACRNLFGPVDH	CDKN1B	Wildtype	CDKN1B wildtype RxL	0.519168	4.43076	0.218872	0.115373	0.303762	0.668469	0.174129	0.0156325	3.49352	1.48946	7.26949	-0.0257978	1.64027e-14	0.000386568	0.0456989	1.11787e-29	6.06632e-19	5.60194e-07	5.62767e-23	0.00167894	0.0359935	2.36392e-05	7.7028e-23	1
2820	PSIKRNLLNEFDR	BRCA2	Wildtype	BRCA2 wildtype RxL	0.505074	5.21271	2.85202	4.59098	1.59859	0.364628	-0.165176	0.182207	1.60004	1.49203	3.38293	0.219144	0.0247374	0.342126	0.200933	2.52837e-13	1.22649e-10	0.00207471	3.9255e-23	1.65608e-19	2.21007e-26	3.10848e-12	2.18215e-25	1
2855	PSVRRQLFVTVVK	ANKRD17	Wildtype	ANKRD17 wildtype RxL	0.313372	5.3598	0.826238	0.395189	0.887951	0.203514	-0.0446762	0.714346	4.84827	3.98722	8.45927	1.21187	0.00448285	0.327571	0.278501	8.90501e-29	1.38334e-24	0.00503391	5.85854e-30	0.133628	0.000173383	0.0447417	3.75409e-31	1
2871	PTARRRLLHDLDT	E4	Wildtype	E4 wildtype RxL	0.437096	4.06519	0.319146	1.00098	0.304792	0.0532801	0.0320666	0.476277	1.39553	0.958316	4.27566	0.559985	0.399232	0.293903	0.0786044	4.14921e-09	0.0627648	0.115553	2.62995e-21	0.00390049	0.00347346	0.508995	5.07795e-22	1
2897	QDYERRLLRQIVI	FZR1	Wildtype	FZR1 wildtype RxL	0.458177	0.612038	0.429316	0.476879	0.259867	-0.210295	0.166032	0.289297	0.334897	1.00268	0.49101	0.773801	0.027692	0.00685952	0.0306808	0.000644627	0.022091	0.0617212	0.0863273	0.0465028	0.319753	0.119713	0.126796	1
3036	SFEPRNLLSLFED	PKMYT1	Wildtype	PKMYT1 wildtype RxL	0.385958	3.13171	2.08233	2.35054	0.320285	1.10465	0.165562	-0.432061	2.78656	0.727872	1.84854	-1.54352	2.60264e-10	0.198644	0.155308	2.68048e-19	0.00155906	0.0903644	1.00454e-17	6.58198e-13	2.06487e-14	0.0148952	3.15342e-17	1
3130	SKACRRLFGPVDS	CDKN1A	Wildtype	CDKN1A wildtype RxL	0.995538	6.13248	0.713437	0.393302	0.757954	3.34963	0.75432	0.624883	6.07798	4.44796	8.0684	1.32799	4.14971e-07	0.000648634	8.43265e-05	1.45493e-16	3.51806e-12	0.207388	1.74517e-18	0.00026219	0.00531529	0.000879608	5.74866e-22	1
3269	SLSKRKLELEVET	HIRA	Wildtype	HIRA wildtype RxL	0.146706	0.626403	0.406548	0.115861	0.368026	0.765288	0.351157	0.255117	0.358127	0.206054	2.28818	-0.265403	9.18315e-09	0.000103672	0.0410727	0.00029153	0.213904	0.390829	1.75417e-07	0.00126421	0.550502	0.00582223	5.75121e-18	1
3292	SNARRSLNFGGST	SCAPER	Wildtype	SCAPER wildtype RxL	1.21988	6.35824	0.06858	0.302023	2.302	0.866594	0.676032	0.354575	1.15234	1.45042	7.60659	0.376505	0.0538765	0.250762	0.551459	0.00300192	0.000326248	0.00168126	9.71406e-25	0.675684	0.803732	7.54638e-09	5.79525e-29	1
3318	SRIRRELFIEEIQ	CUX1	Wildtype	CUX1 wildtype RxL	0.871745	4.37095	1.14808	1.66	0.257284	0.401374	0.109094	0.413577	0.517998	0.45525	6.93855	0.443122	0.529927	0.402334	0.14897	0.25726	0.208759	0.00432746	2.84721e-20	3.6209e-05	9.5343e-07	0.896087	5.07035e-27	1
3331	SSAQRRLEIPSGG	E2f7	Wildtype	E2f7 wildtype RxL	0.139173	0.176883	0.0341841	0.0415217	-0.117511	0.0713535	0.0881293	-0.152393	-0.105393	0.123223	3.14849	0.0488889	0.787209	0.894075	0.38983	0.99125	0.713905	0.0913652	0.324884	0.696892	0.793346	0.107528	9.52983e-28	1
3341	SSLRRKLFLDGNG	BORA	Wildtype	BORA wildtype RxL	-0.0109345	1.24378	0.42945	0.376129	0.346548	0.248586	-0.322942	-0.218891	0.409709	0.583999	5.61146	1.40758	0.00493451	0.00991839	0.247384	0.000875109	0.00021313	0.116759	0.163886	0.485026	0.038086	0.00205074	4.92869e-21	1
3360	STTRRRLFVENDS	RBL2	Wildtype	RBL2 wildtype RxL	1.55228	6.27971	1.0996	0.656198	1.70768	1.25637	0.406667	0.279279	6.41836	5.17659	8.20529	0.875748	0.00933806	0.263267	0.292495	1.79757e-29	1.20819e-22	0.00014032	1.09007e-23	0.108602	0.114528	1.09099e-06	1.42699e-27	1
3388	TKVRRNLFNQELL	TICRR	Wildtype	TICRR wildtype RxL	0.920598	5.14631	0.597092	0.811936	1.2005	0.39163	-0.00301324	0.089144	1.70319	1.59739	7.72254	1.06601	0.0171856	0.373326	0.870848	0.169572	0.807568	0.0195364	1.79022e-12	0.00889391	0.00623814	0.169035	1.91462e-18	1
3413	TLKGRRLVFDNQL	CDC6	Wildtype	CDC6 wildtype RxL	-0.151163	3.92968	0.526837	-0.155913	0.247239	0.759829	0.346834	0.11759	0.423535	0.587865	8.46644	0.274463	0.000332181	0.128472	0.544791	0.0525636	0.0030976	0.75088	1.84746e-20	0.0140373	0.136911	0.61575	4.47669e-29	1
3432	TSACRSLFGPVDH	CDKN1C	Wildtype	CDKN1C wildtype RxL	0.119414	3.47887	0.333964	-0.0721981	0.636415	0.764659	-0.0429934	-0.000944775	1.75818	0.73383	6.7079	0.508444	0.00537959	0.142395	0.195143	2.69192e-10	0.00273765	0.500866	4.47522e-19	0.256639	0.0563364	0.0183013	4.62877e-24	1
3452	TSRHKKLMFKTEG	TP53	Wildtype	TP53 wildtype RxL	0.0888291	1.01258	0.308704	0.31443	0.360338	0.259755	-0.0124004	0.289493	0.553252	0.232217	0.626056	0.795379	0.331417	0.12859	0.0805762	0.00434801	0.0753268	0.432382	0.0746322	0.255779	0.103798	0.0258906	0.100825	1
3547	TSVRRALFTGGSD	UL97	Wildtype	UL97 wildtype RxL	1.53882	6.49132	2.42054	0.997471	2.02119	0.4956	0.00494455	0.106766	5.95585	4.3142	8.4985	0.901058	0.847891	0.605492	0.0675023	9.93618e-30	2.47206e-21	9.98128e-07	1.14532e-23	1.06015e-17	0.260891	2.40477e-16	6.06861e-24	1
3660	VAPRRVLFADEAL	PPP1R3F	Wildtype	PPP1R3F wildtype RxL	0.505982	2.91673	0.692862	0.436049	2.01684	0.525504	0.165152	0.159752	3.6992	1.60584	7.50734	0.711902	0.134177	0.143631	0.0324883	5.55323e-18	0.000120246	0.265104	9.41941e-15	0.0140263	0.00138033	1.80827e-07	5.1205e-27	1
3682	VKTKKRLNFDDKV	CENPC	Wildtype	CENPC wildtype RxL	0.603528	5.3006	0.863517	0.402738	0.358867	0.323226	0.185875	0.045711	0.304263	0.551399	5.17897	0.778535	0.00747494	0.375938	0.0717869	0.0121015	0.609633	0.0355702	4.39444e-28	0.883566	0.54718	0.0229464	3.48391e-23	1
3741	VSAVQKLDFSDTM	PKN2	Wildtype	PKN2 wildtype RxL	-0.197884	2.68799	2.26066	0.279817	-0.272192	2.29647	1.07752	-0.0767213	0.409923	-0.057168	0.872419	-1.39651	4.63527e-16	1.10768e-07	0.16209	0.0485414	0.185753	0.00578217	2.22028e-17	1.53181e-13	0.293489	0.0104121	3.61623e-07	1
4030	YKVKRRLVFGADD	M97	Wildtype	M97 wildtype RxL	1.66953	6.79313	4.44886	2.22771	2.58732	2.63358	1.94526	0.410907	6.38971	6.23693	9.03839	1.02203	3.87069e-22	5.56149e-12	0.000371661	5.20588e-26	2.61093e-22	1.09596e-10	1.89707e-20	5.14652e-22	3.78196e-13	1.18162e-19	3.50936e-22	1
