## Supplementary table for "Molecular basis of Cyclin B1-CDK1 recruitment by MAD1": Table_S4_20261021.xlsx

### Sheet: Legend
Table S4. Plasmids, yeast strains, and primers used for SIMBA experiments
Tab	Description
yeast_strains	Yeast strains used in this study for SIMBA experiments
yeast_plasmids	Yeast plasmids used in this study for SIMBA experiments
primer_oligos_for_NGS	Oligonucleotides primers used to make PCR amplicons for Next Generation Sequencing

### Sheet: yeast_strains
Name	Relevant genotype	HsCyclin fragment	Source
PPY2551	MATa bar1∆ STE5-8A ste20∆::kanR HIS3::PGAL1-GST-CLN2	none	PMID: 32976810
PPY2617	MATa bar1∆ STE5-8A ste20∆::kanR FUS1::FUS1-lacZ::LEU2	none	PMID: 39864625
PPY2675	PPY2617 HIS3::PGAL1-GST-CCNA2-CLN2	aa 173-432 (K266A E295A F304A)	PMID: 40817109
PPY2676	PPY2617 HIS3::PGAL1-GST-CCNB1-CLN2	aa 165-433 (K257A E286A F295A)	PMID: 40817109
PPY2677	PPY2617 HIS3::PGAL1-GST-CCND1-CLN2	aa 2-295 (K112A E141A W150A)	PMID: 40817109
PPY2678	PPY2617 HIS3::PGAL1-GST-CCNE1-CLN2	aa 96-378 (K201A E230A W239A)	PMID: 40817109
PPY2708	PPY2617 HIS3::PGAL1-GST-CLN2	none	PMID: 39864625
PPY2813	PPY2617 HIS3::PGAL1-GST-CCNA2(hp10)-CLN2	aa 173-432 (K266A E295A F304A; S209N E220Q E223M E224K L249P G251K D284N A405K Q406H E411N)	This study
PPY2816	PPY2617 HIS3::PGAL1-GST-CCNB1(hp5)-CLN2	aa 165-433 (K257A E286A F295A; N200S Q211E K215E K396A H397Q)	This study
YMOsc36	PPY2617 HIS3::PGAL1-GST-CCND2-CLN2	aa 2-289 (K111A E140A W149A)	PMID: 40817109
YMOsc37	PPY2617 HIS3::PGAL1-GST-CCND3-CLN2	aa 2-292 (K112A E141A W150A)	PMID: 40817109
YMOsc38	PPY2617 HIS3::PGAL1-GST-CCNE2-CLN2	aa 97-385 (K198A E227A W236A)	PMID: 40817109
YMOsc39	PPY2617 HIS3::PGAL1-GST-CCNA1-CLN2	aa 207-465 (K299A E328A F337A)	PMID: 40817109
YMOsc41	PPY2617 HIS3::PGAL1-GST-CCNB3-CLN2	aa 1122-1395 (K1216A E1245A C1254A)	PMID: 40817109
YMOsc44	PPY2617 HIS3::PGAL1-GST-CCNF-CLN2	aa 25-546	PMID: 40817109
YMOsc45	PPY2617 HIS3::PGAL1-GST-CCNB2-CLN2	aa 116-398 (K221A E250A F259A)	PMID: 40817109
Background: W303 [ADE2 his3-11,15 leu2-3,112 trp1-1 ura3-1 can1]

### Sheet: yeast_plasmids
category	name	description	peptide motif sequence	source
peptide motif fusions	pPP4366	CEN URA3 myc13-(LP_Ste5 motif)-(Ste5 1-85)-(Ste20 312-939)	LP_Ste5 = SPLLPPFGLSY	PMID: 32976810
peptide motif fusions	pPP4712	CEN URA3 myc13-(Ste20 1-86)-(Ste5 1-85)-(MAD1 helix motif)-(Ste20 312-939)	MAD1 helix = SLQMQYQQSMQLEERA	this study
peptide motif fusions	pPP4718	CEN URA3 myc13-(Ste20 1-86)-(Ste5 1-85)-(RxL_CDKN1B motif)-(Ste20 312-939)	RxL_CDKN1B = PSACRNLFGPVD	PMID: 40817109
peptide motif fusions	pPP4720	CEN URA3 myc13-(Ste20 1-86)-(Ste5 1-85)-(RxL_E2F1 motif)-(Ste20 312-939)	RxL_E2F1 = PPVKRRLDLETD	PMID: 40817109
peptide motif fusions	pPP4745	CEN URA3 myc13-(Ste20 1-86)-(Ste5 1-85)-(control_C3RE motif)-(Ste20 312-939)	control_C3RE = DVCTPR	PMID: 39864625
peptide motif fusions	pPP4746	CEN URA3 myc13-(Ste20 1-86)-(Ste5 1-85)-(RxL_PKN2bqr motif)-(Ste20 312-939)	RxL_PKN2bqr = VSAVRKLDFSDT	PMID: 40817109
category	name	description	HsCyclin fragment	source
cyclin bait fusions	pPP3572	CEN HIS3 PGAL1-GST-CLN2(1-545) Tcyc1	none	PMID: 21945277
cyclin bait fusions	pPP4343	integrating HIS3 Pgal1-GST-CLN2(1-545) Tcyc1	none	PMID: 32976810
cyclin bait fusions	pPP4760	CEN HIS3 PGAL1-GST-(CCNB1-hpm)-CLN2(1-545) Tcyc1	aa 165-433 (K257A E286A F295A; M201A L205A W208A)	PMID: 40817109
cyclin bait fusions	pPP4880	CEN HIS3 PGAL1-GST-(CCNA2-hp3)-CLN2(1-545) Tcyc1	aa 173-432 (K266A E295A F304A; S209N E220Q E224K)	this study
cyclin bait fusions	pPP4881	CEN HIS3 PGAL1-GST-(CCNA2-hp2)-CLN2(1-545) Tcyc1	aa 173-432 (K266A E295A F304A; A405K Q406H)	this study
cyclin bait fusions	pPP4901	CEN HIS3 PGAL1-GST-(CCNA2-hp5a)-CLN2(1-545) Tcyc1	aa 173-432 (K266A E295A F304A; S209N E220Q E224K A405K Q406H)	this study
cyclin bait fusions	pPP4902	CEN HIS3 PGAL1-GST-(CCNB1-hp3)-CLN2(1-545) Tcyc1	aa 165-433 (K257A E286A F295A; N200S Q211E K215E)	this study
cyclin bait fusions	pPP4903	CEN HIS3 PGAL1-GST-(CCNB1-hp2)-CLN2(1-545) Tcyc1	aa 165-433 (K257A E286A F295A; K396A H397Q)	this study
cyclin bait fusions	pPP4904	CEN HIS3 PGAL1-GST-(CCNB1-hp5)-CLN2(1-545) Tcyc1	aa 165-433 (K257A E286A F295A; N200S Q211E K215E K396A H397Q)	this study
cyclin bait fusions	pPP4912	CEN HIS3 PGAL1-GST-(CCNA2-hp9)-CLN2(1-545) Tcyc1	aa 173-432 (K266A E295A F304A; S209N E220Q E224K L249P G251K D284N A405K Q406H E411N)	this study
cyclin bait fusions	pPP4913	CEN HIS3 PGAL1-GST-(CCNA2-hp10)-CLN2(1-545) Tcyc1	aa 173-432 (K266A E295A F304A; S209N E220Q E223M E224K L249P G251K D284N A405K Q406H E411N)	this study
cyclin bait fusions	pPP4927	CEN HIS3 PGAL1-GST-(CCNA2-hp5b)-CLN2(1-545) Tcyc1	aa 173-432 (K266A E295A F304A; S209N E220Q E224K L249P G251K)	this study
cyclin bait fusions	pPP4928	CEN HIS3 PGAL1-GST-(CCNA2-hp7a)-CLN2(1-545) Tcyc1	aa 173-432 (K266A E295A F304A; S209N E220Q E224K L249P G251K A405K Q406H)	this study
cyclin bait fusions	pPP4929	CEN HIS3 PGAL1-GST-(CCNA2-hp7b)-CLN2(1-545) Tcyc1	aa 173-432 (K266A E295A F304A; S209N E220Q E224K D284K A405K Q406Q E411N)	this study
cyclin bait fusions	pMOum247	CEN HIS3 PGAL1-GST-(CCNA2)-CLN2(1-545) Tcyc1	aa 173-432 (K266A E295A F304A)	PMID: 40817109
cyclin bait fusions	pMOum249	CEN HIS3 PGAL1-GST-(CCNB1)-CLN2(1-545) Tcyc1	aa 165-433 (K257A E286A F295A)	PMID: 40817109

### Sheet: primer_oligos_for_NGS
category	name	sequence
P5-end forward primers	5NP 5-01	AATGATACGGCGACCACCGAGATCTACACTCTTTCCCTACACGACGCTCTTCCGATCTATCACGTCGTTCTCACCCAAATCTAGGACG
P5-end forward primers	5NP 5-02	AATGATACGGCGACCACCGAGATCTACACTCTTTCCCTACACGACGCTCTTCCGATCTCGATGTTCGTTCTCACCCAAATCTAGGACG
P5-end forward primers	5NP 5-03	AATGATACGGCGACCACCGAGATCTACACTCTTTCCCTACACGACGCTCTTCCGATCTTTAGGCTCGTTCTCACCCAAATCTAGGACG
P5-end forward primers	5NP 5-04	AATGATACGGCGACCACCGAGATCTACACTCTTTCCCTACACGACGCTCTTCCGATCTTGACCATCGTTCTCACCCAAATCTAGGACG
P5-end forward primers	5NP 5-05	AATGATACGGCGACCACCGAGATCTACACTCTTTCCCTACACGACGCTCTTCCGATCTACAGTGTCGTTCTCACCCAAATCTAGGACG
P5-end forward primers	5NP 5-06	AATGATACGGCGACCACCGAGATCTACACTCTTTCCCTACACGACGCTCTTCCGATCTGCCAATTCGTTCTCACCCAAATCTAGGACG
P5-end forward primers	5NP 5-07	AATGATACGGCGACCACCGAGATCTACACTCTTTCCCTACACGACGCTCTTCCGATCTCAGATCTCGTTCTCACCCAAATCTAGGACG
P5-end forward primers	5NP 5-08	AATGATACGGCGACCACCGAGATCTACACTCTTTCCCTACACGACGCTCTTCCGATCTACTTGATCGTTCTCACCCAAATCTAGGACG
P5-end forward primers	5NP 5-09	AATGATACGGCGACCACCGAGATCTACACTCTTTCCCTACACGACGCTCTTCCGATCTGATCAGTCGTTCTCACCCAAATCTAGGACG
P5-end forward primers	5NP 5-10	AATGATACGGCGACCACCGAGATCTACACTCTTTCCCTACACGACGCTCTTCCGATCTTAGCTTTCGTTCTCACCCAAATCTAGGACG
P5-end forward primers	5NP 5-11	AATGATACGGCGACCACCGAGATCTACACTCTTTCCCTACACGACGCTCTTCCGATCTGGCTACTCGTTCTCACCCAAATCTAGGACG
P5-end forward primers	5NP 5-12	AATGATACGGCGACCACCGAGATCTACACTCTTTCCCTACACGACGCTCTTCCGATCTCTTGTATCGTTCTCACCCAAATCTAGGACG
P7-end reverse primers	P7i7C-11	CAAGCAGAAGACGGCATACGAGATGCACTAGTGACTGGAGTTCAGACGTGTGCTCTTCCGATCTGCGTAGATATCCTCAAAGCGGTGG
P7-end reverse primers	P7i7C-12	CAAGCAGAAGACGGCATACGAGATTGTAGCGTGACTGGAGTTCAGACGTGTGCTCTTCCGATCTGCGTAGATATCCTCAAAGCGGTGG
P7-end reverse primers	P7i7C-13	CAAGCAGAAGACGGCATACGAGATCGGATTGTGACTGGAGTTCAGACGTGTGCTCTTCCGATCTGCGTAGATATCCTCAAAGCGGTGG
P7-end reverse primers	P7i7C-14	CAAGCAGAAGACGGCATACGAGATACCAGTGTGACTGGAGTTCAGACGTGTGCTCTTCCGATCTGCGTAGATATCCTCAAAGCGGTGG
P7-end reverse primers	P7i7C-15	CAAGCAGAAGACGGCATACGAGATGTGACAGTGACTGGAGTTCAGACGTGTGCTCTTCCGATCTGCGTAGATATCCTCAAAGCGGTGG
P7-end reverse primers	P7i7C-16	CAAGCAGAAGACGGCATACGAGATTAACCGGTGACTGGAGTTCAGACGTGTGCTCTTCCGATCTGCGTAGATATCCTCAAAGCGGTGG
P7-end reverse primers	P7i7C-17	CAAGCAGAAGACGGCATACGAGATGATCTGGTGACTGGAGTTCAGACGTGTGCTCTTCCGATCTGCGTAGATATCCTCAAAGCGGTGG
P7-end reverse primers	P7i7C-18	CAAGCAGAAGACGGCATACGAGATTCAAGTGTGACTGGAGTTCAGACGTGTGCTCTTCCGATCTGCGTAGATATCCTCAAAGCGGTGG
P7-end reverse primers	P7i7C-19	CAAGCAGAAGACGGCATACGAGATCTGATCGTGACTGGAGTTCAGACGTGTGCTCTTCCGATCTGCGTAGATATCCTCAAAGCGGTGG
P7-end reverse primers	P7i7C-21	CAAGCAGAAGACGGCATACGAGATGTAGCCGTGACTGGAGTTCAGACGTGTGCTCTTCCGATCTGCGTAGATATCCTCAAAGCGGTGG
P7-end reverse primers	P7i7C-22	CAAGCAGAAGACGGCATACGAGATTACAAGGTGACTGGAGTTCAGACGTGTGCTCTTCCGATCTGCGTAGATATCCTCAAAGCGGTGG
P7-end reverse primers	P7i7C-23	CAAGCAGAAGACGGCATACGAGATAACTGAGTGACTGGAGTTCAGACGTGTGCTCTTCCGATCTGCGTAGATATCCTCAAAGCGGTGG
P7-end reverse primers	P7i7C-24	CAAGCAGAAGACGGCATACGAGATGGAACTGTGACTGGAGTTCAGACGTGTGCTCTTCCGATCTGCGTAGATATCCTCAAAGCGGTGG
P7-end reverse primers	P7i7C-25	CAAGCAGAAGACGGCATACGAGATACTGTAGTGACTGGAGTTCAGACGTGTGCTCTTCCGATCTGCGTAGATATCCTCAAAGCGGTGG
P7-end reverse primers	P7i7C-26	CAAGCAGAAGACGGCATACGAGATCGTACGGTGACTGGAGTTCAGACGTGTGCTCTTCCGATCTGCGTAGATATCCTCAAAGCGGTGG
P7-end reverse primers	P7i7C-27	CAAGCAGAAGACGGCATACGAGATGCGGACGTGACTGGAGTTCAGACGTGTGCTCTTCCGATCTGCGTAGATATCCTCAAAGCGGTGG
P7-end reverse primers	P7i7C-28	CAAGCAGAAGACGGCATACGAGATCCACTCGTGACTGGAGTTCAGACGTGTGCTCTTCCGATCTGCGTAGATATCCTCAAAGCGGTGG
